# Chromosome-specific differences in the recombination landscape of spontaneous meiotic nondisjunction

**DOI:** 10.64898/2026.01.06.697974

**Authors:** Carolyn A. Turcotte, Jeff Sekelsky

## Abstract

Failures in chromosome segregation during meiosis result in aneuploid gametes and are the leading cause of miscarriage. The position and number of crossovers, genetic exchanges between homologous chromosomes, are essential to their accurate disjunction in meiosis. Previous research analyzing nondisjunction of acro- and telocentric chromosomes in human and *Drosophila* has identified altered positioning and number of crossovers that differs between meiosis I and meiosis II nondisjunction. Limited data from positioning in chromosomes that segregated normally in metacentric trisomies has suggested discrepancies between the behavior of these chromosomes and the acro/telocentrics in nondisjunction, which warrants further investigation. Here, we employ whole-genome sequencing to study spontaneous meiotic nondisjunction of the metacentric chromosome *2* in *Drosophila melanogaster*. Several patterns of recombination may differentially impact telo- versus metacentric chromosomes: lack of a crossover, distal crossovers, and proximal crossovers. We find that unlike meiotic nondisjunction of the *Drosophila X* chromosome, nondisjunction of chromosome *2* is not associated with dramatic changes in crossover landscape, but is associated with reduced recombination. Differences in the proportions of NDJ events with altered recombination patterns between chromosomes *X* and *2* suggest that abnormal crossover positions disparately affect chromosomes with different shapes. Taken together, these findings highlight that the underlying triggers of meiotic nondisjunction are chromosome-specific.
