## Supplementary material for "Chromosome-specific differences in the recombination landscape of spontaneous meiotic nondisjunction": Table S1

### Sheet: Sheet1
Stock	Bloomington Stock Center ID		Table S1: Drosophila stocks. A table of all stocks used. All stocks are from Bloomington Stock Center, and stock numbers for each genotype are provided.
w1118	3605
Oregon R	5
C(2)EN, Adcb-1 pr1	1112
