## Supplementary material for "Chromosome-specific differences in the recombination landscape of spontaneous meiotic nondisjunction": Table S2

### Sheet: Sheet1
Fly	Library	Instrument Model	Barcode		Table S2: NDJ progeny used for crossover analysis. A table of all NDJ progeny with their sequencing run information and barcodes used for sample pooling. Barcode numbers and sequences are consistent with those from Oxford Nanopore Technologies Native Barcoding Kit SQL-NBD114.24.
NDJ_01	20240525_2109_X1_FAX64326_9e196595	GridION	1
NDJ_02	20240525_2109_X1_FAX64326_9e196595	GridION	2
NDJ_03	20240525_2109_X1_FAX64326_9e196595	GridION	3
NDJ_04	20240525_2109_X1_FAX64326_9e196595	GridION	4
NDJ_05	20240525_2109_X1_FAX64326_9e196595	GridION	5
NDJ_06	20240525_2109_X2_FAY63592_dadeda16	GridION	6
NDJ_07	20240525_2109_X2_FAY63592_dadeda16	GridION	7
NDJ_08	20240525_2109_X2_FAY63592_dadeda16	GridION	8
NDJ_09	20240525_2109_X2_FAY63592_dadeda16	GridION	9
NDJ_10	20240525_2109_X2_FAY63592_dadeda16	GridION	10
NDJ_11	20240525_2109_X3_FAY64702_484c3b86	GridION	11
NDJ_12	20240525_2109_X3_FAY64702_484c3b86	GridION	12
NDJ_13	20240525_2109_X3_FAY64702_484c3b86	GridION	13
NDJ_14	20240525_2109_X3_FAY64702_484c3b86	GridION	14
NDJ_15	20240525_2109_X3_FAY64702_484c3b86	GridION	15
NDJ_16	20240619_2030_X1_FAX66580_7a420383	GridION	1
NDJ_17	20240619_2030_X1_FAX66580_7a420383	GridION	2
NDJ_18	20240619_2030_X1_FAX66580_7a420383	GridION	3
NDJ_19	20240619_2030_X1_FAX66580_7a420383	GridION	4
NDJ_20	20240619_2030_X1_FAX66580_7a420383	GridION	5
NDJ_21	20240619_2030_X1_FAX66580_7a420383	GridION	6
NDJ_22	20240619_2030_X1_FAX66580_7a420383	GridION	7
NDJ_23	20240619_2030_X1_FAX66580_7a420383	GridION	8
NDJ_24	20240619_2030_X1_FAX66580_7a420383	GridION	9
NDJ_25	20240619_2030_X1_FAX66580_7a420383	GridION	10
NDJ_26	20240619_2030_X1_FAX66580_7a420383	GridION	11
NDJ_27	20240619_2030_X1_FAX66580_7a420383	GridION	12
NDJ_28	20240619_2030_X1_FAX66580_7a420383	GridION	13
NDJ_29	20240619_2030_X1_FAX66580_7a420383	GridION	14
NDJ_30	20240619_2030_X1_FAX66580_7a420383	GridION	15
NDJ_31	20240619_2030_X1_FAX66580_7a420383	GridION	16
NDJ_32	20240619_2030_X1_FAX66580_7a420383	GridION	17
NDJ_33	20240619_2030_X1_FAX66580_7a420383	GridION	18
NDJ_34	20240619_2030_X1_FAX66580_7a420383	GridION	19
NDJ_35	20240619_2030_X1_FAX66580_7a420383	GridION	20
NDJ_36	20240619_2030_X1_FAX66580_7a420383	GridION	21
NDJ_37	20240619_2030_X1_FAX66580_7a420383	GridION	22
NDJ_38	20240628_1916_X1_FAX64491_e77a9191	GridION	1
NDJ_39	20240628_1916_X1_FAX64491_e77a9191	GridION	2
NDJ_40	20240628_1916_X1_FAX64491_e77a9191	GridION	3
NDJ_41	20240628_1916_X1_FAX64491_e77a9191	GridION	4
NDJ_42	20240628_1916_X1_FAX64491_e77a9191	GridION	5
NDJ_43	20240628_1916_X1_FAX64491_e77a9191	GridION	6
NDJ_44	20240628_1916_X1_FAX64491_e77a9191	GridION	7
NDJ_45	20240628_1916_X1_FAX64491_e77a9191	GridION	8
NDJ_46	20240628_1916_X1_FAX64491_e77a9191	GridION	9
NDJ_47	20240628_1916_X1_FAX64491_e77a9191	GridION	10
NDJ_48	20240628_1916_X1_FAX64491_e77a9191	GridION	11
NDJ_49	20240628_1916_X1_FAX64491_e77a9191	GridION	12
NDJ_50	20240628_1916_X1_FAX64491_e77a9191	GridION	13
NDJ_51	20240628_1916_X1_FAX64491_e77a9191	GridION	14
NDJ_52	20240730_1955_X2_FAZ21430_c898a84c	GridION	13
NDJ_53	20240730_1955_X2_FAZ21430_c898a84c	GridION	14
NDJ_54	20240730_1955_X2_FAZ21430_c898a84c	GridION	15
NDJ_55	20240730_1955_X2_FAZ21430_c898a84c	GridION	16
NDJ_56	20240730_1955_X2_FAZ21430_c898a84c	GridION	17
NDJ_57	20240730_1955_X2_FAZ21430_c898a84c	GridION	18
NDJ_58	20240730_1955_X2_FAZ21430_c898a84c	GridION	19
NDJ_59	20240730_1955_X2_FAZ21430_c898a84c	GridION	20
NDJ_60	20240730_1955_X2_FAZ21430_c898a84c	GridION	21
NDJ_61	20240730_1955_X2_FAZ21430_c898a84c	GridION	22
NDJ_62	20240730_1955_X2_FAZ21430_c898a84c	GridION	23
NDJ_63	20240730_1955_X2_FAZ21430_c898a84c	GridION	24
NDJ_64	20241220_1632_MN37708_FAZ20978_f6b22d69	MinION	11
NDJ_65	20241220_1632_MN37708_FAZ20978_f6b22d69	MinION	12
NDJ_66	20241220_1632_MN37708_FAZ20978_f6b22d69	MinION	13
NDJ_67	20241220_1632_MN37708_FAZ20978_f6b22d69	MinION	14
NDJ_68	20241220_1632_MN37708_FAZ20978_f6b22d69	MinION	15
NDJ_69	20241220_1632_MN37708_FAZ20978_f6b22d69	MinION	16
NDJ_70	20241220_1632_MN37708_FAZ20978_f6b22d69	MinION	17
NDJ_71	20241220_1632_MN37708_FAZ20978_f6b22d69	MinION	18
NDJ_72	20241220_1632_MN37708_FAZ20978_f6b22d69	MinION	19
NDJ_73	20241220_1632_MN37708_FAZ20978_f6b22d69	MinION	20
NDJ_74	20241220_1632_MN37708_FAZ20978_f6b22d69	MinION	21
NDJ_75	20241220_1632_MN37708_FAZ20978_f6b22d69	MinION	22
NDJ_76	20241220_1632_MN37708_FAZ20978_f6b22d69	MinION	23
NDJ_77	20241220_1632_MN37708_FAZ20978_f6b22d69	MinION	24
