## Supplementary material for "Chromosome-specific differences in the recombination landscape of spontaneous meiotic nondisjunction": Table S3

### Sheet: Sheet1
Fly	Chromosome	Event	Crossover Type	5’ SNP	3’ SNP	5’ Genotype	3’ Genotype		Table S3: Crossovers identified in meiotic NDJ progeny. All crossovers identified in NDJ progeny are provided with the NDJ male of origin, type of crossover (single or double), and positions of 5' and 3' SNPs used to locate them. In addition, chromosome arms without crossovers are listed with the 5' and 3' SNPs available for that chromosome arm.
NDJ_01	chr2L	MII	single	1817675	1817854	het	w1118
NDJ_02	chr2L	MII	none	5390	23455589	w1118	w1118
NDJ_03	chr2L	MI	single	2684283	2716561	w1118	het
NDJ_04	chr2L	MII	none	5390	23504712	oregonr	oregonr
NDJ_05	chr2L	MII	double	5396210	5396718	oregonr	het
NDJ_05	chr2L	MII	double	14095609	14100089	het	oregonr
NDJ_06	chr2L	MI	single	11232065	11298978	oregonr	het
NDJ_07	chr2L	MI	single	10508774	10513393	oregonr	het
NDJ_08	chr2L	MII	single	2992061	2999328	het	oregonr
NDJ_09	chr2L	MI	none	5904	23396898	het	het
NDJ_10	chr2L	MI	none	5390	23459270	het	het
NDJ_11	chr2L	MI	none	5390	23398207	het	het
NDJ_12	chr2L	MII	none	5390	23506600	oregonr	oregonr
NDJ_13	chr2L	MI	none	5390	23506583	het	het
NDJ_14	chr2L	MI	none	5390	23506605	het	het
NDJ_15	chr2L	MI	none	5390	23502997	het	het
NDJ_17	chr2L	MII	single	13844046	13852353	het	w1118
NDJ_19	chr2L	MI	none	106766	23398207	het	het
NDJ_20	chr2L	MI	none	5390	23506605	het	het
NDJ_21	chr2L	MI	none	12275	23504712	het	het
NDJ_25	chr2L	MI	none	8263	23506605	het	het
NDJ_27	chr2L	MI	single	10123127	10135970	w1118	het
NDJ_29	chr2L	MI	none	7556	23475821	het	het
NDJ_31	chr2L	MII	single	6299992	6303251	het	oregonr
NDJ_35	chr2L	MII	single	7898787	7947413	het	oregonr
NDJ_37	chr2L	MI	none	31003	23494115	het	het
NDJ_38	chr2L	MI	none	5598	23396898	het	het
NDJ_39	chr2L	MI	none	5390	23396898	het	het
NDJ_40	chr2L	MI	none	5390	23398207	het	het
NDJ_41	chr2L	MI	single	7069171	7069479	w1118	het
NDJ_42	chr2L	MI	double	7154399	7154554	het	w1118
NDJ_42	chr2L	MI	double	9646052	9650605	w1118	het
NDJ_44	chr2L	MI	none	7542	23398207	het	het
NDJ_45	chr2L	MI	none	5390	23398207	het	het
NDJ_46	chr2L	MI	none	5390	23396898	het	het
NDJ_47	chr2L	MI	none	5904	23398207	het	het
NDJ_48	chr2L	MI	single	2312135	2312580	oregonr	het
NDJ_49	chr2L	MI	none	5390	23494115	het	het
NDJ_50	chr2L	MI	none	7542	23398207	het	het
NDJ_51	chr2L	MI	none	5390	23398207	het	het
NDJ_52	chr2L	MII	single	14032703	14039830	het	w1118
NDJ_53	chr2L	MI	single	15619487	15629789	w1118	het
NDJ_54	chr2L	MI	single	3860389	3861629	w1118	het
NDJ_55	chr2L	MII	none	8263	23396898	oregonr	oregonr
NDJ_56	chr2L	MI	none	5465	23434569	het	het
NDJ_57	chr2L	MI	none	5390	23475821	het	het
NDJ_58	chr2L	MII	single	5533553	5534331	het	oregonr
NDJ_59	chr2L	MII	single	7118335	7120101	het	oregonr
NDJ_60	chr2L	MI	none	5390	23493402	het	het
NDJ_61	chr2L	MI	none	5390	23398207	het	het
NDJ_62	chr2L	MI	none	5390	23398207	het	het
NDJ_63	chr2L	MI	none	5390	23499203	het	het
NDJ_64	chr2L	MI	single	10606141	10606234	oregonr	het
NDJ_65	chr2L	MII	single	13873657	13875340	het	w1118
NDJ_66	chr2L	MI	none	7902	23506605	het	het
NDJ_67	chr2L	MI	none	5390	23506605	het	het
NDJ_68	chr2L	MI	none	5390	23506605	het	het
NDJ_69	chr2L	MI	single	3816205	3817502	w1118	het
NDJ_70	chr2L	MI	none	5390	23506605	het	het
NDJ_71	chr2L	MI	none	5390	23506605	het	het
NDJ_72	chr2L	MI	single	10147030	10147336	oregonr	het
NDJ_73	chr2L	MI	single	10045678	10046050	het	w1118
NDJ_75	chr2L	MI	none	5390	23506605	het	het
NDJ_76	chr2L	MI	none	5390	23427141	het	het
NDJ_77	chr2L	MI	none	5390	23502997	het	het
NDJ_01	chr2R	MII	single	16246587	16247087	w1118	both
NDJ_02	chr2R	MII	none	15841	25286255	w1118	w1118
NDJ_03	chr2R	MI	single	16356619	16357259	both	oregonr
NDJ_04	chr2R	MII	single	12995982	12998307	oregonr	w1118
NDJ_05	chr2R	MII	single	5848549	5849503	oregonr	het
NDJ_06	chr2R	MI	none	21087	25285566	het	het
NDJ_07	chr2R	MI	none	20833	25286160	het	het
NDJ_08	chr2R	MII	single	15667971	15670144	oregonr	w1118
NDJ_09	chr2R	MI	none	79674	25286255	het	het
NDJ_10	chr2R	MI	single	8582689	8583457	het	oregonr
NDJ_11	chr2R	MI	none	15841	25286255	het	het
NDJ_12	chr2R	MII	single	23266277	23267091	oregonr	het
NDJ_13	chr2R	MI	none	15841	25286160	het	het
NDJ_14	chr2R	MI	double	11636529	11643228	het	w1118
NDJ_14	chr2R	MI	double	15857846	15859435	w1118	het
NDJ_15	chr2R	MI	single	14734209	14736682	het	w1118
NDJ_17	chr2R	MII	none	16042	25286160	w1118	w1118
NDJ_19	chr2R	MI	single	16959418	17021394	het	w1118
NDJ_20	chr2R	MI	single	4141119	4141675	het	oregonr
NDJ_21	chr2R	MI	none	16004	25286160	het	het
NDJ_25	chr2R	MI	single	11682791	11682985	het	w1118
NDJ_27	chr2R	MI	single	6632226	6655417	het	w1118
NDJ_29	chr2R	MI	single	22056218	22136086	het	w1118
NDJ_31	chr2R	MII	single	12416521	12427700	oregonr	het
NDJ_35	chr2R	MII	none	33347	25286160	oregonr	oregonr
NDJ_37	chr2R	MI	none	19454	25286160	het	het
NDJ_38	chr2R	MI	none	32438	25285408	het	het
NDJ_39	chr2R	MI	none	35957	25286160	het	het
NDJ_40	chr2R	MI	single	10206737	10207903	het	w1118
NDJ_41	chr2R	MI	none	32438	25285566	het	het
NDJ_42	chr2R	MI	none	15841	25283162	het	het
NDJ_44	chr2R	MI	none	15841	25286160	het	het
NDJ_45	chr2R	MI	double	10000005	10000425	het	oregonr
NDJ_45	chr2R	MI	double	21295996	21303672	oregonr	het
NDJ_46	chr2R	MI	none	20833	25286255	het	het
NDJ_47	chr2R	MI	none	16042	25286071	het	het
NDJ_48	chr2R	MI	none	16004	25286255	het	het
NDJ_49	chr2R	MI	none	15841	25286255	het	het
NDJ_50	chr2R	MI	single	15567912	15568257	het	w1118
NDJ_51	chr2R	MI	none	16004	25286255	het	het
NDJ_52	chr2R	MII	none	15841	25286160	w1118	w1118
NDJ_53	chr2R	MI	none	32438	25286071	het	het
NDJ_54	chr2R	MI	none	15841	25285566	het	het
NDJ_55	chr2R	MII	none	15841	25286255	oregonr	oregonr
NDJ_56	chr2R	MI	none	20833	25286255	het	het
NDJ_57	chr2R	MI	single	6512541	6513791	het	oregonr
NDJ_58	chr2R	MII	single	20983414	20984314	oregonr	het
NDJ_59	chr2R	MII	single	18805462	11808076	oregonr	het
NDJ_60	chr2R	MI	none	16004	25286255	het	het
NDJ_61	chr2R	MI	none	19454	25286255	het	het
NDJ_62	chr2R	MI	none	15841	25286255	het	het
NDJ_63	chr2R	MI	none	15841	25286255	het	het
NDJ_64	chr2R	MI	single	12594607	12596624	het	oregonr
NDJ_65	chr2R	MII	none	15841	25286160	w1118	w1118
NDJ_66	chr2R	MI	none	19454	25286071	het	het
NDJ_67	chr2R	MI	single	16973112	16973532	het	w1118
NDJ_68	chr2R	MI	single	6512541	6513791	het	oregonr
NDJ_69	chr2R	MI	none	15841	25286255	het	het
NDJ_70	chr2R	MI	none	61774	25286255	het	het
NDJ_71	chr2R	MI	single	11655359	11658304	het	w1118
NDJ_72	chr2R	MI	single	5885264	5888987	het	het
NDJ_73	chr2R	MI	single	6655417	6655600	het	w1118
NDJ_75	chr2R	MI	none	15841	25286160	het	het
NDJ_76	chr2R	MI	single	17657948	17680813	het	w1118
NDJ_77	chr2R	MI	single	21226452	21231310	het	oregonr
NDJ_01	chr3L	MII	single	11636486	11637757	oregonr	w1118
NDJ_02	chr3L	MII	none	94773	28098081	oregonr	oregonr
NDJ_03	chr3L	MI	none	96034	28096994	w1118	w1118
NDJ_04	chr3L	MII	none	92693	28059767	oregonr	oregonr
NDJ_05	chr3L	MII	none	92693	28098081	oregonr	oregonr
NDJ_08	chr3L	MII	single	5658632	5659192	w1118	oregonr
NDJ_11	chr3L	MI	single	11732379	11732322	w1118	oregonr
NDJ_12	chr3L	MII	none	96034	28059767	w1118	w1118
NDJ_13	chr3L	MI	none	96034	28098081	oregonr	oregonr
NDJ_14	chr3L	MI	none	96034	28098081	oregonr	oregonr
NDJ_15	chr3L	MI	single	2725704	2727348	oregonr	w1118
NDJ_17	chr3L	MII	single	18472050	18473642	oregonr	w1118
NDJ_19	chr3L	MI	none	108486	28059767	oregonr	oregonr
NDJ_20	chr3L	MI	single	1674558	1697025	oregonr	w1118
NDJ_21	chr3L	MI	none	108486	28086478	oregonr	oregonr
NDJ_25	chr3L	MI	none	123416	28096994	oregonr	oregonr
NDJ_27	chr3L	MI	single	11398421	11427440	w1118	oregonr
NDJ_29	chr3L	MI	none	96034	28079976	oregonr	oregonr
NDJ_31	chr3L	MII	single	8559550	8563673	w1118	oregonr
NDJ_35	chr3L	MII	none	123416	28059767	oregonr	oregonr
NDJ_37	chr3L	MI	none	97623	28096994	w1118	w1118
NDJ_45	chr3L	MI	single	10936541	10946901	w1118	oregonr
NDJ_49	chr3L	MI	none	96034	28097345	oregonr	oregonr
NDJ_56	chr3L	MI	none	94773	28098081	oregonr	oregonr
NDJ_57	chr3L	MI	single	5435955	5439025	w1118	oregonr
NDJ_58	chr3L	MII	single	8386547	8405872	w1118	oregonr
NDJ_59	chr3L	MII	none	94773	28011895	oregonr	oregonr
NDJ_60	chr3L	MI	none	96034	28013143	w1118	w1118
NDJ_62	chr3L	MI	single	1351983	1354456	w1118	oregonr
NDJ_63	chr3L	MI	none	96034	28059767	w1118	w1118
NDJ_69	chr3L	MI	none	143083	28096994	w1118	w1118
NDJ_01	chr3R	MII	single	23042806	23043025	w1118	oregonr
NDJ_02	chr3R	MII	none	70385	32068674	oregonr	oregonr
NDJ_03	chr3R	MI	single	29459771	29460328	w1118	oregonr
NDJ_04	chr3R	MII	none	70385	32068674	oregonr	oregonr
NDJ_05	chr3R	MII	none	2377	32068674	oregonr	oregonr
NDJ_08	chr3R	MII	single	17666451	17668166	oregonr	oregonr
NDJ_11	chr3R	MI	none	109382	32068510	oregonr	oregonr
NDJ_12	chr3R	MII	none	87440	32022965	w1118	w1118
NDJ_13	chr3R	MI	none	2377	32056534	oregonr	oregonr
NDJ_14	chr3R	MI	none	70385	32022965	oregonr	oregonr
NDJ_15	chr3R	MI	none	88849	32016427	w1118	w1118
NDJ_17	chr3R	MII	single	23083408	23141711	w1118	oregonr
NDJ_19	chr3R	MI	none	22990	32078824	oregonr	oregonr
NDJ_20	chr3R	MI	none	35917	32021038	w1118	w1118
NDJ_21	chr3R	MI	none	22990	32022965	oregonr	oregonr
NDJ_25	chr3R	MI	none	2377	32021038	oregonr	oregonr
NDJ_27	chr3R	MI	none	22990	32025863	oregonr	oregonr
NDJ_29	chr3R	MI	none	59018	32078824	oregonr	oregonr
NDJ_31	chr3R	MII	none	40317	32066263	oregonr	oregonr
NDJ_35	chr3R	MII	none	40317	31920756	oregonr	oregonr
NDJ_37	chr3R	MI	none	40317	31995116	w1118	w1118
NDJ_45	chr3R	MI	none	174988	32066263	oregonr	oregonr
NDJ_49	chr3R	MI	single	22591407	22595119	oregonr	w1118
NDJ_56	chr3R	MI	none	106481	32058725	oregonr	oregonr
NDJ_57	chr3R	MI	single	22831832	22832450	oregonr	w1118
NDJ_58	chr3R	MII	none	174988	32058725	oregonr	oregonr
NDJ_59	chr3R	MII	none	108395	31986239	oregonr	oregonr
NDJ_60	chr3R	MI	single	30619537	30766179	w1118	oregonr
NDJ_61	chr3R	MI	none	108395	32063517	w1118	w1118
NDJ_61	chr3R	MI	single	24011807	24014458	w1118	oregonr
NDJ_62	chr3R	MI	none	106481	32078824	oregonr	oregonr
NDJ_63	chr3R	MI	none	70604	32021038	w1118	w1118
NDJ_69	chr3R	MI	none	70604	31924804	w1118	w1118
NDJ_01	chrX	MII	single	3555500	3558647	oregonr	w1118
NDJ_02	chrX	MII	single	4350321	4361286	w1118	oregonr
NDJ_03	chrX	MI	double	5680185	5775463	oregonr	w1118
NDJ_03	chrX	MI	double	13303838	13321915	w1118	oregonr
NDJ_04	chrX	MII	single	7271843	7894153	w1118	oregonr
NDJ_05	chrX	MII	single	8913250	8928098	w1118	oregonr
NDJ_08	chrX	MII	none	57879	23532498	oregonr	oregonr
NDJ_11	chrX	MI	single	4325635	4629119	w1118	oregonr
NDJ_12	chrX	MII	single	5702847	5841699	oregonr	w1118
NDJ_13	chrX	MI	single	7109577	7135728	w1118	oregonr
NDJ_14	chrX	MI	single	14138052	14171936	w1118	oregonr
NDJ_15	chrX	MI	none	57879	23532498	w1118	w1118
NDJ_20	chrX	MI	none	61933	23532498	oregonr	oregonr
NDJ_21	chrX	MI	none	57879	23532498	w1118	w1118
NDJ_27	chrX	MI	single	12047003	12620586	oregonr	w1118
NDJ_29	chrX	MI	none	56267	23532498	oregonr	oregonr
NDJ_49	chrX	MI	single	2751983	2769277	w1118	oregonr
NDJ_56	chrX	MI	single	19367568	19376820	w1118	oregonr
NDJ_57	chrX	MI	single	11618071	11928529	w1118	oregonr
NDJ_58	chrX	MII	double	5867507	6285251	w1118	oregonr
NDJ_58	chrX	MII	double	14470033	14568250	oregonr	w1118
NDJ_60	chrX	MI	none	63364	23532498	w1118	w1118
NDJ_61	chrX	MI	single	7251508	7894153	w1118	oregonr
NDJ_62	chrX	MI	none	57879	23532498	oregonr	oregonr
NDJ_63	chrX	MI	single	3298174	3379994	w1118	oregonr
